# Explainable Generative AI Uncovers a Molecular Continuum in Medulloblastoma with Implications for Rare Cancer Subtyping and Treatment Equity

**DOI:** 10.1101/2024.12.30.630738

**Authors:** Guillermo Prol-Castelo, Alejandro Tejada-Lapuerta, Beatriz Urda-García, Iker Núñez-Carpintero, Erica Garcia-Verellen, Arnau Montagud, Alfonso Valencia, Davide Cirillo

## Abstract

Medulloblastoma is a childhood brain tumor traditionally classified into four molecular subgroups. Recent evidence suggests that Groups 3 and 4 represent a biological continuum rather than distinct entities, a paradigm shift with significant implications for understanding disease biology and treatment strategies. Nevertheless, assessing this hypothesis is challenging mainly due to data scarcity. In this study, we analyze the largest available transcriptomics dataset to provide compelling evidence for the existence of an intermediate subgroup between Groups 3 and 4, characterized by distinct molecular features. To overcome limitations posed by data scarcity, we employ synthetic data generation using a Variational Autoencoder and apply explainability techniques to identify key relationships between gene expression and disease subgroups. Furthermore, by incorporating Machine Learning Fairness approaches, we demonstrate that overlooking this intermediate subgroup can result in treatment disparities. Our findings are further supported by both existing and newly proposed studies using diverse datasets and methodologies, including graphbased analyses and multi-scale simulations, underscoring the robustness and reproducibility of our results. This study demonstrates the potential of synthetic data generation to refine rare disease subtyping and advance our understanding of the underlying biological mechanisms.

Keywords: Medulloblastoma, pediatric cancer, representation learning, autoencoder, synthetic data
