## Supplementary Dataset 3 for "Explainable Generative AI Uncovers a Molecular Continuum in Medulloblastoma with Implications for Rare Cancer Subtyping and Treatment Equity"

Probe.Set.Name	HGNC_symbol_from_ensemblv77
ENSG00000128274_at	A4GALT
ENSG00000198691_at	ABCA4
ENSG00000154262_at	ABCA6
ENSG00000064687_at	ABCA7
ENSG00000141338_at	ABCA8
ENSG00000154258_at	ABCA9
ENSG00000125257_at	ABCC4
ENSG00000069431_at	ABCC9
ENSG00000173208_at	ABCD2
ENSG00000131969_at	ABHD12B
ENSG00000115361_at	ACADL
ENSG00000144476_at	ACKR3
ENSG00000111058_at	ACSS3
ENSG00000140873_at	ADAMTS18
ENSG00000049192_at	ADAMTS6
ENSG00000078295_at	ADCY2
ENSG00000078549_at	ADCYAP1R1
ENSG00000166748_at	AGBL1
ENSG00000135744_at	AGT
ENSG00000129221_at	AIPL1
ENSG00000154027_at	AK5
ENSG00000184254_at	ALDH1A3
ENSG00000171094_at	ALK
ENSG00000136859_at	ANGPTL2
ENSG00000151150_at	ANK3
ENSG00000180071_at	ANKRD18A
ENSG00000230453_at	ANKRD18B
ENSG00000163046_at	ANKRD30BL
ENSG00000183831_at	ANKRD45
ENSG00000047617_at	ANO2
ENSG00000151572_at	ANO4
ENSG00000134817_at	APLNR
ENSG00000100336_at	APOL4
ENSG00000240583_at	AQP1
ENSG00000075884_at	ARHGAP15
ENSG00000147256_at	ARHGAP36
ENSG00000242173_at	ARHGDIG
ENSG00000214944_at	ARHGEF28
ENSG00000169126_at	ARMC4
ENSG00000172995_at	ARPP21
ENSG00000156219_at	ART3
ENSG00000128203_at	ASPHD2
ENSG00000106819_at	ASPN
ENSG00000148219_at	ASTN2
ENSG00000166669_at	ATF7IP2
ENSG00000172238_at	ATOH1
ENSG00000107518_at	ATRNL1
ENSG00000162630_at	B3GALT2
ENSG00000187676_at	B3GALTL
ENSG00000095739_at	BAMBI
ENSG00000125492_at	BARHL1
ENSG00000143032_at	BARHL2
ENSG00000060982_at	BCAT1
ENSG00000114200_at	BCHE
ENSG00000119866_at	BCL11A
ENSG00000135697_at	BCO1
ENSG00000164039_at	BDH2
ENSG00000165626_at	BEND7
ENSG00000180828_at	BHLHE22
ENSG00000101144_at	BMP7
ENSG00000169594_at	BNC1
ENSG00000078725_at	BRINP1
ENSG00000137691_at	C11orf70
ENSG00000078237_at	C12orf5
ENSG00000188596_at	C12orf55
ENSG00000186960_at	C14orf23
ENSG00000179008_at	C14orf39
ENSG00000180336_at	C17orf104
ENSG00000240654_at	C1QTNF9
ENSG00000159403_at	C1R
ENSG00000182326_at	C1S
ENSG00000205929_at	C21orf62
ENSG00000170279_at	C7orf33
ENSG00000167434_at	CA4
ENSG00000105507_at	CABP5
ENSG00000100314_at	CABP7
ENSG00000145309_at	CABS1
ENSG00000141837_at	CACNA1A
ENSG00000157388_at	CACNA1D
ENSG00000198216_at	CACNA1E
ENSG00000102001_at	CACNA1F
ENSG00000006283_at	CACNA1G
ENSG00000081248_at	CACNA1S
ENSG00000151062_at	CACNA2D4
ENSG00000165995_at	CACNB2
ENSG00000075429_at	CACNG5
ENSG00000081803_at	CADPS2
ENSG00000175868_at	CALCB
ENSG00000183166_at	CALN1
ENSG00000008118_at	CAMK1G
ENSG00000152495_at	CAMK4
ENSG00000164076_at	CAMKV
ENSG00000118729_at	CASQ2
ENSG00000130940_at	CASZ1
ENSG00000102924_at	CBLN1
ENSG00000005059_at	CCDC109B
ENSG00000173421_at	CCDC36
ENSG00000040731_at	CDH10
ENSG00000081138_at	CDH7
ENSG00000150394_at	CDH8
ENSG00000148600_at	CDHR1
ENSG00000099954_at	CECR2
ENSG00000103888_at	CEMIP
ENSG00000198848_at	CES1
ENSG00000172824_at	CES4A
ENSG00000000971_at	CFH
ENSG00000134121_at	CHL1
ENSG00000154645_at	CHODL
ENSG00000133019_at	CHRM3
ENSG00000080644_at	CHRNA3
ENSG00000169684_at	CHRNA5
ENSG00000163347_at	CLDN1
ENSG00000013297_at	CLDN11
ENSG00000172243_at	CLEC7A
ENSG00000159212_at	CLIC6
ENSG00000092853_at	CLSPN
ENSG00000146352_at	CLVS2
ENSG00000174600_at	CMKLR1
ENSG00000166091_at	CMTM5
ENSG00000150656_at	CNDP1
ENSG00000144191_at	CNGA3
ENSG00000184144_at	CNTN2
ENSG00000113805_at	CNTN3
ENSG00000149972_at	CNTN5
ENSG00000174469_at	CNTNAP2
ENSG00000152910_at	CNTNAP4
ENSG00000106078_at	COBL
ENSG00000111799_at	COL12A1
ENSG00000108821_at	COL1A1
ENSG00000164692_at	COL1A2
ENSG00000124749_at	COL21A1
ENSG00000196739_at	COL27A1
ENSG00000168542_at	COL3A1
ENSG00000163359_at	COL6A3
ENSG00000158270_at	COLEC12
ENSG00000198756_at	COLGALT2
ENSG00000229749_at	COTL1P1
ENSG00000106034_at	CPED1
ENSG00000166569_at	CPLX4
ENSG00000100884_at	CPNE6
ENSG00000021826_at	CPS1
ENSG00000143320_at	CRABP2
ENSG00000134376_at	CRB1
ENSG00000103196_at	CRISPLD2
ENSG00000105392_at	CRX
ENSG00000173546_at	CSPG4
ENSG00000169245_at	CXCL10
ENSG00000121966_at	CXCR4
ENSG00000168772_at	CXXC4
ENSG00000071967_at	CYBRD1
ENSG00000138061_at	CYP1B1
ENSG00000255974_at	CYP2A6
ENSG00000186204_at	CYP4F12
ENSG00000011465_at	DCN
ENSG00000080166_at	DCT
ENSG00000125485_at	DDX31
ENSG00000137628_at	DDX60
ENSG00000175984_at	DENND2C
ENSG00000024526_at	DEPDC1
ENSG00000058866_at	DGKG
ENSG00000157680_at	DGKI
ENSG00000116133_at	DHCR24
ENSG00000165023_at	DIRAS2
ENSG00000155011_at	DKK2
ENSG00000104371_at	DKK4
ENSG00000170579_at	DLGAP1
ENSG00000198010_at	DLGAP2
ENSG00000100206_at	DMC1
ENSG00000176399_at	DMRTA1
ENSG00000183914_at	DNAH2
ENSG00000101134_at	DOK5
ENSG00000206052_at	DOK6
ENSG00000197635_at	DPP4
ENSG00000134755_at	DSC2
ENSG00000171587_at	DSCAM
ENSG00000046604_at	DSG2
ENSG00000120875_at	DUSP4
ENSG00000158560_at	DYNC1I1
ENSG00000221818_at	EBF2
ENSG00000121310_at	ECHDC2
ENSG00000164176_at	EDIL3
ENSG00000184349_at	EFNA5
ENSG00000162374_at	ELAVL4
ENSG00000110675_at	ELMOD1
ENSG00000170370_at	EMX2
ENSG00000171617_at	ENC1
ENSG00000070886_at	EPHA8
ENSG00000120915_at	EPHX2
ENSG00000178568_at	ERBB4
ENSG00000143845_at	ETNK2
ENSG00000164089_at	ETNPPL
ENSG00000173040_at	EVC2
ENSG00000104313_at	EYA1
ENSG00000064655_at	EYA2
ENSG00000158769_at	F11R
ENSG00000164220_at	F2RL2
ENSG00000121769_at	FABP3
ENSG00000164434_at	FABP7
ENSG00000122591_at	FAM126A
ENSG00000147724_at	FAM135B
ENSG00000111913_at	FAM65B
ENSG00000086570_at	FAT2
ENSG00000165323_at	FAT3
ENSG00000170271_at	FAXDC2
ENSG00000140092_at	FBLN5
ENSG00000138829_at	FBN2
ENSG00000164616_at	FBXL21
ENSG00000149557_at	FEZ1
ENSG00000137460_at	FHDC1
ENSG00000261308_at	FIGNL2
ENSG00000141756_at	FKBP10
ENSG00000122176_at	FMOD
ENSG00000187474_at	FPR3
ENSG00000070601_at	FRMPD1
ENSG00000170324_at	FRMPD2
ENSG00000169933_at	FRMPD4
ENSG00000105255_at	FSD1
ENSG00000053108_at	FSTL4
ENSG00000171124_at	FUT3
ENSG00000172461_at	FUT9
ENSG00000164930_at	FZD6
ENSG00000155760_at	FZD7
ENSG00000136928_at	GABBR2
ENSG00000022355_at	GABRA1
ENSG00000151834_at	GABRA2
ENSG00000186297_at	GABRA5
ENSG00000163288_at	GABRB1
ENSG00000182256_at	GABRG3
ENSG00000128683_at	GAD1
ENSG00000119514_at	GALNT12
ENSG00000144278_at	GALNT13
ENSG00000158089_at	GALNT14
ENSG00000174473_at	GALNTL6
ENSG00000166573_at	GALR1
ENSG00000111846_at	GCNT2
ENSG00000176928_at	GCNT4
ENSG00000112964_at	GHR
ENSG00000166105_at	GLB1L3
ENSG00000186417_at	GLDN
ENSG00000111087_at	GLI1
ENSG00000106571_at	GLI3
ENSG00000101958_at	GLRA2
ENSG00000156689_at	GLYATL2
ENSG00000141404_at	GNAL
ENSG00000114349_at	GNAT1
ENSG00000162188_at	GNG3
ENSG00000127928_at	GNGT1
ENSG00000167083_at	GNGT2
ENSG00000156920_at	GPR112
ENSG00000132975_at	GPR12
ENSG00000173890_at	GPR160
ENSG00000112218_at	GPR63
ENSG00000236496_at	GPS2P1
ENSG00000164294_at	GPX8
ENSG00000178075_at	GRAMD1C
ENSG00000180875_at	GREM2
ENSG00000125675_at	GRIA3
ENSG00000152578_at	GRIA4
ENSG00000164418_at	GRIK2
ENSG00000163873_at	GRIK3
ENSG00000176884_at	GRIN1
ENSG00000183454_at	GRIN2A
ENSG00000152822_at	GRM1
ENSG00000179603_at	GRM8
ENSG00000111305_at	GSG1
ENSG00000132518_at	GUCY2D
ENSG00000250361_at	GYPB
ENSG00000246705_at	H2AFJ
ENSG00000163041_at	H3F3A
ENSG00000237125_at	HAND2-AS1
ENSG00000170961_at	HAS2
ENSG00000196917_at	HCAR1
ENSG00000255398_at	HCAR3
ENSG00000048052_at	HDAC9
ENSG00000002746_at	HECW1
ENSG00000164161_at	HHIP
ENSG00000146151_at	HMGCLL1
ENSG00000180818_at	HOXC10
ENSG00000121905_at	HPCA
ENSG00000125430_at	HS3ST3B1
ENSG00000171004_at	HS6ST2
ENSG00000152137_at	HSPB8
ENSG00000135914_at	HTR2B
ENSG00000142149_at	HUNK
ENSG00000186803_at	IFNA10
ENSG00000167244_at	IGF2
ENSG00000211978_at	IGHV5-78
ENSG00000115594_at	IL1R1
ENSG00000163083_at	INHBB
ENSG00000074706_at	IPCEF1
ENSG00000132321_at	IQCA1
ENSG00000090376_at	IRAK3
ENSG00000129009_at	ISLR
ENSG00000167178_at	ISLR2
ENSG00000137809_at	ITGA11
ENSG00000077943_at	ITGA8
ENSG00000151655_at	ITIH2
ENSG00000176049_at	JAKMIP2
ENSG00000104369_at	JPH1
ENSG00000111262_at	KCNA1
ENSG00000130037_at	KCNA5
ENSG00000184408_at	KCND2
ENSG00000143473_at	KCNH1
ENSG00000140015_at	KCNH5
ENSG00000173826_at	KCNH6
ENSG00000185774_at	KCNIP4
ENSG00000177807_at	KCNJ10
ENSG00000153822_at	KCNJ16
ENSG00000123700_at	KCNJ2
ENSG00000162989_at	KCNJ3
ENSG00000135750_at	KCNK1
ENSG00000156486_at	KCNS2
ENSG00000162687_at	KCNT2
ENSG00000100196_at	KDELR3
ENSG00000137261_at	KIAA0319
ENSG00000169330_at	KIAA1024
ENSG00000112379_at	KIAA1244
ENSG00000149633_at	KIAA1755
ENSG00000049130_at	KITLG
ENSG00000133116_at	KL
ENSG00000197705_at	KLHL14
ENSG00000102271_at	KLHL4
ENSG00000213424_at	KRT222
ENSG00000196569_at	LAMA2
ENSG00000053747_at	LAMA3
ENSG00000050555_at	LAMC3
ENSG00000125869_at	LAMP5
ENSG00000186007_at	LEMD1
ENSG00000108231_at	LGI1
ENSG00000273706_at	LHX1
ENSG00000121454_at	LHX4
ENSG00000187772_at	LIN28B
ENSG00000232044_at	LINC01105
ENSG00000256124_at	LINC01152
ENSG00000145721_at	LIX1
ENSG00000162761_at	LMX1A
ENSG00000121207_at	LRAT
ENSG00000139263_at	LRIG3
ENSG00000168702_at	LRP1B
ENSG00000081479_at	LRP2
ENSG00000162494_at	LRRC38
ENSG00000133640_at	LRRIQ1
ENSG00000119681_at	LTBP2
ENSG00000153714_at	LURAP1L
ENSG00000133800_at	LYVE1
ENSG00000111837_at	MAK
ENSG00000069535_at	MAOB
ENSG00000135525_at	MAP7
ENSG00000053524_at	MCF2L2
ENSG00000105976_at	MET
ENSG00000166482_at	MFAP4
ENSG00000207994_at	MIR100
ENSG00000276797_at	MIR24-2
ENSG00000176840_at	MIR7-3HG
ENSG00000196549_at	MME
ENSG00000168314_at	MOBP
ENSG00000082126_at	MPP4
ENSG00000105926_at	MPP6
ENSG00000135324_at	MRAP2
ENSG00000260314_at	MRC1
ENSG00000011028_at	MRC2
ENSG00000227814_at	MRPS17P9
ENSG00000003987_at	MTMR7
ENSG00000102043_at	MTMR8
ENSG00000118513_at	MYB
ENSG00000136997_at	MYC
ENSG00000174527_at	MYO1H
ENSG00000071909_at	MYO3B
ENSG00000120729_at	MYOT
ENSG00000077616_at	NAALAD2
ENSG00000249437_at	NAIP
ENSG00000102452_at	NALCN
ENSG00000186462_at	NAP1L2
ENSG00000166833_at	NAV2
ENSG00000154654_at	NCAM2
ENSG00000130287_at	NCAN
ENSG00000176771_at	NCKAP5
ENSG00000188211_at	NCR3LG1
ENSG00000124479_at	NDP
ENSG00000164100_at	NDST3
ENSG00000172260_at	NEGR1
ENSG00000107954_at	NEURL1
ENSG00000164600_at	NEUROD6
ENSG00000181965_at	NEUROG1
ENSG00000204131_at	NHSL2
ENSG00000179873_at	NLRP11
ENSG00000157064_at	NMNAT2
ENSG00000101746_at	NOL4
ENSG00000134250_at	NOTCH2
ENSG00000236285_at	NPM1P8
ENSG00000113389_at	NPR3
ENSG00000226306_at	NPY6R
ENSG00000278570_at	NR2E3
ENSG00000151623_at	NR3C2
ENSG00000053702_at	NRIP2
ENSG00000129535_at	NRL
ENSG00000152954_at	NRSN1
ENSG00000179299_at	NSUN7
ENSG00000142233_at	NTN5
ENSG00000148053_at	NTRK2
ENSG00000174145_at	NWD2
ENSG00000167693_at	NXN
ENSG00000182379_at	NXPH4
ENSG00000144460_at	NYAP2
ENSG00000104044_at	OCA2
ENSG00000122543_at	OCM
ENSG00000106809_at	OGN
ENSG00000183801_at	OLFML1
ENSG00000162745_at	OLFML2B
ENSG00000173391_at	OLR1
ENSG00000127083_at	OMD
ENSG00000276119_at	OR13C2
ENSG00000204246_at	OR13C3
ENSG00000148136_at	OR13C4
ENSG00000182477_at	OR2B8P
ENSG00000228198_at	OR2M3
ENSG00000254603_at	OR5M6P
ENSG00000206014_at	OR7E161P
ENSG00000196661_at	OR8B3
ENSG00000079156_at	OSBPL6
ENSG00000181631_at	P2RY13
ENSG00000186288_at	PABPC1L2A
ENSG00000169116_at	PARM1
ENSG00000152931_at	PART1
ENSG00000135903_at	PAX3
ENSG00000007372_at	PAX6
ENSG00000251321_at	PCAT4
ENSG00000138650_at	PCDH10
ENSG00000150275_at	PCDH15
ENSG00000184226_at	PCDH9
ENSG00000106333_at	PCOLCE
ENSG00000163710_at	PCOLCE2
ENSG00000183036_at	PCP4
ENSG00000175426_at	PCSK1
ENSG00000125851_at	PCSK2
ENSG00000112541_at	PDE10A
ENSG00000128655_at	PDE11A
ENSG00000115252_at	PDE1A
ENSG00000154678_at	PDE1C
ENSG00000172572_at	PDE3A
ENSG00000132915_at	PDE6A
ENSG00000133256_at	PDE6B
ENSG00000139053_at	PDE6H
ENSG00000145431_at	PDGFC
ENSG00000065485_at	PDIA5
ENSG00000154553_at	PDLIM3
ENSG00000121440_at	PDZRN3
ENSG00000165966_at	PDZRN4
ENSG00000114757_at	PEX5L
ENSG00000154330_at	PGM5
ENSG00000087495_at	PHACTR3
ENSG00000092621_at	PHGDH
ENSG00000154864_at	PIEZO2
ENSG00000173947_at	PIFO
ENSG00000233670_at	PIRT
ENSG00000135549_at	PKIB
ENSG00000116711_at	PLA2G4A
ENSG00000182621_at	PLCB1
ENSG00000114805_at	PLCH1
ENSG00000021300_at	PLEKHB1
ENSG00000076356_at	PLXNA2
ENSG00000221866_at	PLXNA4
ENSG00000141682_at	PMAIP1
ENSG00000147588_at	PMP2
ENSG00000100344_at	PNPLA3
ENSG00000204531_at	POU5F1
ENSG00000203805_at	PPAPDC1A
ENSG00000109819_at	PPARGC1A
ENSG00000106341_at	PPP1R17
ENSG00000156475_at	PPP2R2B
ENSG00000074211_at	PPP2R2C
ENSG00000116721_at	PRAMEF1
ENSG00000188783_at	PRELP
ENSG00000163637_at	PRICKLE2
ENSG00000166501_at	PRKCB
ENSG00000172179_at	PRL
ENSG00000117707_at	PROX1
ENSG00000112619_at	PRPH2
ENSG00000205352_at	PRR13
ENSG00000164099_at	PRSS12
ENSG00000106772_at	PRUNE2
ENSG00000125384_at	PTGER2
ENSG00000124212_at	PTGIS
ENSG00000151490_at	PTPRO
ENSG00000153233_at	PTPRR
ENSG00000106278_at	PTPRZ1
ENSG00000163661_at	PTX3
ENSG00000115828_at	QPCT
ENSG00000136237_at	RAPGEF5
ENSG00000058335_at	RASGRF1
ENSG00000113319_at	RASGRF2
ENSG00000112183_at	RBM24
ENSG00000144642_at	RBMS3
ENSG00000265203_at	RBP3
ENSG00000117602_at	RCAN3
ENSG00000198570_at	RD3
ENSG00000134533_at	RERG
ENSG00000162944_at	RFTN2
ENSG00000182732_at	RGS6
ENSG00000186479_at	RGS7BP
ENSG00000135824_at	RGS8
ENSG00000060709_at	RIMBP2
ENSG00000079841_at	RIMS1
ENSG00000152214_at	RIT2
ENSG00000222974_at	RN7SKP228
ENSG00000266274_at	RN7SL138P
ENSG00000243671_at	RN7SL761P
ENSG00000239319_at	RN7SL854P
ENSG00000240205_at	RN7SL865P
ENSG00000240327_at	RN7SL93P
ENSG00000212336_at	RNA5SP210
ENSG00000222205_at	RNA5SP266
ENSG00000202422_at	RNA5SP30
ENSG00000252747_at	RNA5SP364
ENSG00000252680_at	RNA5SP449
ENSG00000200408_at	RNA5SP74
ENSG00000108375_at	RNF43
ENSG00000212424_at	RNU1-119P
ENSG00000252393_at	RNU6-1004P
ENSG00000200935_at	RNU6-1090P
ENSG00000201752_at	RNU6-119P
ENSG00000222777_at	RNU6-233P
ENSG00000201095_at	RNU6-266P
ENSG00000201761_at	RNU6-336P
ENSG00000207312_at	RNU6-429P
ENSG00000252628_at	RNU6-453P
ENSG00000200389_at	RNU6-509P
ENSG00000199226_at	RNU6-50P
ENSG00000206744_at	RNU6-620P
ENSG00000206999_at	RNU6-622P
ENSG00000202478_at	RNU6-81P
ENSG00000206803_at	RNU6-968P
ENSG00000201183_at	RNVU1-3
ENSG00000206617_at	RNY1P5
ENSG00000207495_at	RNY3P10
ENSG00000169855_at	ROBO1
ENSG00000114547_at	ROPN1B
ENSG00000169071_at	ROR2
ENSG00000104237_at	RP1
ENSG00000092200_at	RPGRIP1
ENSG00000236735_at	RPL31P63
ENSG00000163923_at	RPL39L
ENSG00000267634_at	RPL7L1P5
ENSG00000184612_at	RPL7P26
ENSG00000129824_at	RPS4Y1
ENSG00000124782_at	RREB1
ENSG00000143171_at	RXRG
ENSG00000198626_at	RYR2
ENSG00000160307_at	S100B
ENSG00000130561_at	SAG
ENSG00000187033_at	SAMD7
ENSG00000119042_at	SATB2
ENSG00000164764_at	SBSPON
ENSG00000171951_at	SCG2
ENSG00000166922_at	SCG5
ENSG00000144285_at	SCN1A
ENSG00000136531_at	SCN2A
ENSG00000153253_at	SCN3A
ENSG00000136546_at	SCN7A
ENSG00000069188_at	SDK2
ENSG00000091490_at	SEL1L3
ENSG00000092421_at	SEMA6A
ENSG00000163536_at	SERPINI1
ENSG00000104332_at	SFRP1
ENSG00000106483_at	SFRP4
ENSG00000120057_at	SFRP5
ENSG00000185053_at	SGCZ
ENSG00000163082_at	SGPP2
ENSG00000188803_at	SHISA6
ENSG00000124140_at	SLC12A5
ENSG00000158296_at	SLC13A3
ENSG00000168679_at	SLC16A4
ENSG00000162383_at	SLC1A7
ENSG00000149452_at	SLC22A8
ENSG00000155886_at	SLC24A2
ENSG00000140090_at	SLC24A4
ENSG00000147606_at	SLC26A7
ENSG00000183780_at	SLC35F3
ENSG00000139508_at	SLC46A3
ENSG00000144290_at	SLC4A10
ENSG00000088836_at	SLC4A11
ENSG00000256870_at	SLC5A8
ENSG00000197106_at	SLC6A17
ENSG00000108576_at	SLC6A4
ENSG00000173930_at	SLCO4C1
ENSG00000172716_at	SLFN11
ENSG00000178235_at	SLITRK1
ENSG00000185985_at	SLITRK2
ENSG00000179542_at	SLITRK4
ENSG00000095932_at	SMIM24
ENSG00000112562_at	SMOC2
ENSG00000064692_at	SNCAIP
ENSG00000074317_at	SNCB
ENSG00000201672_at	SNORD113-4
ENSG00000147481_at	SNTG1
ENSG00000172803_at	SNX32
ENSG00000171243_at	SOSTDC1
ENSG00000176170_at	SPHK1
ENSG00000183018_at	SPNS2
ENSG00000134548_at	SPX
ENSG00000196935_at	SRGAP1
ENSG00000102359_at	SRPX2
ENSG00000111728_at	ST8SIA1
ENSG00000140557_at	ST8SIA2
ENSG00000144681_at	STAC
ENSG00000169302_at	STK32A
ENSG00000015592_at	STMN4
ENSG00000198075_at	SULT1C4
ENSG00000143502_at	SUSD4
ENSG00000122012_at	SV2C
ENSG00000196074_at	SYCP2
ENSG00000078269_at	SYNJ2
ENSG00000067715_at	SYT1
ENSG00000019505_at	SYT13
ENSG00000143858_at	SYT2
ENSG00000134207_at	SYT6
ENSG00000169836_at	TACR3
ENSG00000120948_at	TARDBP
ENSG00000112837_at	TBX18
ENSG00000176769_at	TCERG1L
ENSG00000156414_at	TDRD9
ENSG00000120156_at	TEK
ENSG00000009694_at	TENM1
ENSG00000135269_at	TES
ENSG00000121101_at	TEX14
ENSG00000229950_at	TFAP2A-AS1
ENSG00000092969_at	TGFB2
ENSG00000069702_at	TGFBR3
ENSG00000113296_at	THBS4
ENSG00000146426_at	TIAM2
ENSG00000139364_at	TMEM132B
ENSG00000181234_at	TMEM132C
ENSG00000152128_at	TMEM163
ENSG00000002933_at	TMEM176A
ENSG00000173452_at	TMEM196
ENSG00000198133_at	TMEM229B
ENSG00000203756_at	TMEM244
ENSG00000171729_at	TMEM51
ENSG00000175147_at	TMEM51-AS1
ENSG00000158164_at	TMSB15A
ENSG00000179104_at	TMTC2
ENSG00000041982_at	TNC
ENSG00000163154_at	TNFAIP8L2
ENSG00000049249_at	TNFRSF9
ENSG00000184428_at	TOP1MT
ENSG00000146242_at	TPBG
ENSG00000277734_at	TRAC
ENSG00000056972_at	TRAF3IP2
ENSG00000211809_at	TRAV27
ENSG00000211779_at	TRAV5
ENSG00000100505_at	TRIM9
ENSG00000072315_at	TRPC5
ENSG00000083067_at	TRPM3
ENSG00000182463_at	TSHZ2
ENSG00000121297_at	TSHZ3
ENSG00000156042_at	TTC18
ENSG00000137473_at	TTC29
ENSG00000139865_at	TTC6
ENSG00000104833_at	TUBB4A
ENSG00000166676_at	TVP23A
ENSG00000174607_at	UGT8
ENSG00000156687_at	UNC5D
ENSG00000042781_at	USH2A
ENSG00000106018_at	VIPR2
ENSG00000228567_at	VN1R4
ENSG00000109072_at	VTN
ENSG00000183066_at	WBP2NL
ENSG00000166415_at	WDR72
ENSG00000156076_at	WIF1
ENSG00000075035_at	WSCD2
ENSG00000231208_at	ZBTB46-AS1
ENSG00000102053_at	ZC3H12B
ENSG00000187823_at	ZCCHC16
ENSG00000165061_at	ZMAT4
ENSG00000204789_at	ZNF204P
ENSG00000197134_at	ZNF257
ENSG00000197935_at	ZNF311
ENSG00000144331_at	ZNF385B
ENSG00000101493_at	ZNF516
ENSG00000198028_at	ZNF560
ENSG00000196350_at	ZNF729
ENSG00000215812_at	ZNF847P
ENSG00000203995_at	ZYG11A
ENSG00000199332_at
ENSG00000180081_at
ENSG00000278523_at
ENSG00000253042_at
ENSG00000199241_at
ENSG00000202279_at
ENSG00000201674_at
ENSG00000269514_at
ENSG00000117598_at
ENSG00000200171_at
ENSG00000199461_at
ENSG00000199546_at
ENSG00000177738_at
ENSG00000252249_at
ENSG00000200041_at
ENSG00000206770_at
ENSG00000214776_at
ENSG00000234469_at
ENSG00000279595_at
ENSG00000177822_at
ENSG00000251391_at
ENSG00000202211_at
ENSG00000268220_at
ENSG00000280184_at
ENSG00000200860_at
ENSG00000168824_at
ENSG00000264813_at
ENSG00000254154_at
ENSG00000201843_at
ENSG00000199705_at
ENSG00000201749_at
ENSG00000244620_at
ENSG00000277818_at
ENSG00000234043_at
