## Supplementary Dataset 5 for "Explainable Generative AI Uncovers a Molecular Continuum in Medulloblastoma with Implications for Rare Cancer Subtyping and Treatment Equity": nodes_meaning_source.xlsx

### Sheet: Sheet1
Node	Meaning	Source	Present in array	Pathway	Formula
F2R	F2R	Signor	Yes		F2R
LPAR2	LPAR2	Signor	Yes		LPAR2
TACR3	TACR3	Signor	Yes		TACR3
EGF	EGF	Forget et al. (2018)	Yes		EGF
NRG1	NRG1	Forget et al. (2018)	No		NRG1
NRG2	NRG2	Forget et al. (2018)	Yes		NRG2
NRG3	NRG3	Forget et al. (2018)	Yes		NRG3
NRG4	NRG4	Forget et al. (2018)	Yes		NRG4
AKT1	AKT1	Forget et al. (2018)	Yes	PI3K_AKT_mTOR	(PI3K & PDPK1 & mTORC2 & SRC) & !(PTEN)
AKT2	AKT2	Forget et al. (2018)	Yes	PI3K_AKT_mTOR	(PI3K & PDPK1 & PRKCZ)
AKT3	AKT3	Forget et al. (2018)	Yes	PI3K_AKT_mTOR	(PDPK1 & PRKCZ)
AMOTL2	AMOTL2	Signor	Yes	Hippo_YAP	(WWP1) & !(mTORC2 | LATS2)
ARAF	ARAF	Forget et al. (2018)	Yes	RAS_MAPK	(SRC | HRAS | NRAS | PAK1)
ARHGEF1	ARHGEF1	Forget et al. (2018)	Yes	Invasion_Motility	(PRKCA & GNA13)
ARHGEF11	ARHGEF11	Forget et al. (2018)	Yes	Invasion_Motility	(GNA13)
ARHGEF12	ARHGEF12	Forget et al. (2018)	Yes	Invasion_Motility	(GNA13)
ARHGEF6	ARHGEF6	Forget et al. (2018)	Yes	Invasion_Motility	(GIT1) & !(PRKACA)
ATF2	ATF2	Signor	No	Proliferation_CellCycle	(MAPK1 | MAPK3) & !(PAK1)
BAD	BAD	Signor	Yes	Apoptosis	!(PAK1)
BCL2	BCL2	Signor	Yes	Apoptosis	(CREB1) & !(NR4A3)
BCL2L1	BCL2L1	Signor	Yes	Apoptosis	(CREB1) & !(CDK1)
BRAF	BRAF	Forget et al. (2018)	Yes	RAS_MAPK	(HRAS | KRAS | NRAS) & !(AKT1 | AKT2 | AKT3 | PRKACA | MAPK3 | MAPK1)
CDC42	CDC42	Forget et al. (2018)	Yes	Cytoskeleton_Actin	(SRC)
CDC42BPA	CDC42BPA	Forget et al. (2018)	Yes	Cytoskeleton_Actin	(CDC42)
CDK1	CDK1	Signor	Yes	Proliferation_CellCycle	(CDC25B)
CDC25B	CDC25B	Signor	Yes	Proliferation_CellCycle	(PRKACA | RPS6KA1)
CFL1	CFL1	Forget et al. (2018)	Yes	Cytoskeleton_Actin	(PTEN) & !(PRKCA | SRC | LIMK1 | LIMK2)
CFL2	CFL2	Forget et al. (2018)	No	Cytoskeleton_Actin	!(LIMK1)
CREB1	CREB1	Forget et al. (2018)	No	Proliferation_CellCycle	(AKT1 | AKT2 | AKT3 | PRKACA | RPS6KA1)
CTNNB1	CTNNB1	Signor	Yes	Cytoskeleton_Actin	(PAK1 | PAK4 | CREB1)
CTTN	CTTN	Signor	No	Cytoskeleton_Actin	(PAK1)
DEPTOR	DEPTOR	Forget et al. (2018)	Yes	PI3K_AKT_mTOR	(MAPK3) & !(mTORC1 | mTORC2 | RPS6KA1)
EPHA2	EPHA2	Signor	Yes	RTK_Signalling	(AKT1 | SRC | RPS6KA1)
EGFR	EGFR	Forget et al. (2018)	Yes	RTK_Signalling	(EGF | ERBB2 | SRC) & !(PRKCA | PTPN11 | MAPK3 | MAPK1 | CDK1)
ERBB2	ERBB2	Forget et al. (2018)	Yes	RTK_Signalling	(EGF | NRG1 | EGFR | SRC | PRKACA) & !(PTPN11)
ERBB3	ERBB3	Forget et al. (2018)	Yes	RTK_Signalling	(NRG1 | NRG2 | EGFR | ERBB2)
ERBB4	ERBB4	Forget et al. (2018)	Yes	RTK_Signalling	(NRG1 | NRG2 | NRG3 | NRG4 | ERBB2) & !(MAPK3)
EIF4E	EIF4E	Signor	Yes	PI3K_AKT_mTOR	!(EIF4EBP1)
EIF4EBP1	EIF4EBP1	Forget et al. (2018)	Yes	PI3K_AKT_mTOR	!(mTORC1 | MAPK1 | CDK1)
FUS	FUS	Signor	Yes	PI3K_AKT_mTOR	(EGFR) & !(mTORC2)
GIT1	GIT1	Signor	Yes	Invasion_Motility	(SRC | RAC1)
GNA13	GNA13	Signor	No	Invasion_Motility	(LPAR2 | F2R | TACR3)
GRB2	GRB2	Forget et al. (2018)	No	RAS_MAPK	(EGFR | ERBB2 | ERBB3 | ERBB4 | PTPN11 | SHC1)
HRAS	HRAS	Forget et al. (2018)	No	RAS_MAPK	(PTPN11 | SOS1) & !(SRC)
ITCH	ITCH	Signor	No	Cytoskeleton_Actin	(AKT1 | SPART)
JUN	JUN	Signor	Yes	Proliferation_CellCycle	(PAK2)
KRAS	KRAS	Forget et al. (2018)	Yes	RAS_MAPK	(SRC | PTPN11 | SOS1)
LATS1	LATS1	Signor	Yes	Hippo_YAP	(CDK1) & !(F_actin_dynamics)
LATS2	LATS2	Signor	Yes	Hippo_YAP	(AMOTL2) & !(F_actin_dynamics)
LIMK1	LIMK1	Forget et al. (2018)	Yes	Cytoskeleton_Actin	(CDC42BPA | PAK1 | ROCK1)
LIMK2	LIMK2	Forget et al. (2018)	Yes	Cytoskeleton_Actin	(CDC42BPA | ROCK1)
MAP2K1	MAP2K1	Forget et al. (2018)	Yes	RAS_MAPK	(PDPK1 | ARAF | BRAF | RAF1 | GIT1 | PAK1) & !(MAPK1 | CDK1)
MAP2K2	MAP2K2	Forget et al. (2018)	Yes	RAS_MAPK	(PDPK1 | ARAF | BRAF | RAF1)
MAPK1	MAPK1	Forget et al. (2018)	No	RAS_MAPK	(AKT1 | SHC1 | MAP2K1 | MAP2K2)
MAPK3	MAPK3	Forget et al. (2018)	No	RAS_MAPK	(SHC1 | MAP2K1 | MAP2K2)
MYC	MYC	Signor	Yes	Proliferation_CellCycle	(mTORC2) & !(PAK2)
MP	Myosin phosphatase	Refs: 10.1002/cne.20273, 10.1046/j.1365-201X.1998.00447.x; More info in Pubmed Gene ID: 4659 and Gene ID: 4660	No	Cytoskeleton_Actin	(PPP1R12A | PPP1R12B)
NFE2L2	NFE2L2	Signor	Yes	Invasion_Motility	(PRKCA | PRKCB | BRAF | MYC) & !(PAK4)
NR4A3	NR4A3	Signor	Yes	Proliferation_CellCycle	(CREB1)
NRAS	NRAS	Forget et al. (2018)	Yes	RAS_MAPK	(PTPN11 | SOS1)
PAK1	PAK1	Forget et al. (2018)	Yes	Cytoskeleton_Actin	(PDPK1 | CDC42 | RAC1) & !(MAPK3 | MAPK1)
PAK2	PAK2	Forget et al. (2018)	Yes	Cytoskeleton_Actin	(SRC | CDC42 | RAC1)
PAK3	PAK3	Forget et al. (2018)	Yes	Cytoskeleton_Actin	(CDC42)
PAK4	PAK4	Forget et al. (2018)	No	Cytoskeleton_Actin	(CDC42)
PDPK1	PDPK1	Forget et al. (2018)	No	PI3K_AKT_mTOR	(SRC | ROCK1)
PI3K	PIK3CA, PIK3R1	Forget et al. (2018)	Yes	PI3K_AKT_mTOR	(EGFR) & (ERBB3 | ERBB4 | HRAS | KRAS | NRAS) & !(PTEN)
PLCG1	PLCG1	Forget et al. (2018)	Yes	PI3K_AKT_mTOR	(EGFR | ERBB2 | SRC | GIT1) & !(PRKCA | PRKACA)
PPP1R12A	PPP1R12A	Forget et al. (2018)	No	Cytoskeleton_Actin	(LATS1) & !(RAF1 | ROCK1 | ROCK2)
PPP1R12B	PPP1R12B	Forget et al. (2018)	Yes	Cytoskeleton_Actin	!(ROCK1)
PRKACA	PRKACA	Forget et al. (2018)	No	PI3K_AKT_mTOR	(AKT1)
PRKCA	PRKCA	Forget et al. (2018)	Yes	PI3K_AKT_mTOR	(PLCG1 & PDPK1)
PRKCB	PRKCB	Forget et al. (2018)	Yes	PI3K_AKT_mTOR	(PDPK1)
PRKCG	PRKCG	Forget et al. (2018)	Yes	PI3K_AKT_mTOR	(PDPK1)
PRKCZ	PRKCZ	Forget et al. (2018)	Yes	PI3K_AKT_mTOR	(PDPK1)
PTEN	PTEN	Forget et al. (2018)	Yes	PI3K_AKT_mTOR	(SRC | ROCK1) & !(LIMK2)
PTK2B	PTK2B	Forget et al. (2018)	Yes	RAS_MAPK	(SRC) & !(PTPN11)
PTPN11	PTPN11	Forget et al. (2018)	Yes	RAS_MAPK	(EGFR) & !(PRKACA)
RAC1	RAC1	Forget et al. (2018)	Yes	Cytoskeleton_Actin	(PLCG1 | PI3K | SRC | ARHGEF6) & !(AKT1)
RAF1	RAF1	Forget et al. (2018)	No	RAS_MAPK	(PDPK1 | PRKCA | PRKCB | PRKCG | SRC | HRAS | KRAS | NRAS | MAP2K1 | PAK1 | PAK3) & !(AKT1 | AKT2 | PRKACA | MAPK3 | MAPK1)
RHEB	RHEB	Signor	Yes	PI3K_AKT_mTOR	!(TSC)
RHOA	RHOA	Forget et al. (2018)	No	Cytoskeleton_Actin	(ARHGEF1 | ARHGEF11 | ARHGEF12) & !(SRC & PRKACA)
ROCK1	ROCK1	Forget et al. (2018)	Yes	Cytoskeleton_Actin	(RAC1 | RHOA)
ROCK2	ROCK2	Forget et al. (2018)	Yes	Cytoskeleton_Actin	(RHOA)
RPS6KA1	RPS6KA1	Forget et al. (2018)	Yes	RAS_MAPK	(PDPK1 | MAPK3 | MAPK1)
SHC1	SHC1	Forget et al. (2018)	Yes	RAS_MAPK	(EGFR | ERBB2 | PRKCA | SRC)
SIRT1	SIRT1	Signor	Yes	Proliferation_CellCycle	(CDK1 | MYC)
SNAI1	SNAI1	Signor	Yes	PI3K_AKT_mTOR	(LATS2) & !(CREB1)
SPART	SPART	Signor	Yes	Invasion_Motility	(ITCH)
SOS1	SOS1	Forget et al. (2018)	No	RAS_MAPK	(PLCG1 | SHC1 | GRB2) & !(MAPK3 | MAPK1)
SRC	SRC	Forget et al. (2018)	Yes	Invasion_Motility	(PTPN11 | PRKACA) & !(PTEN)
STMN1	STMN1	Forget et al. (2018)	No	Cytoskeleton_Actin	(CDK1) & !(PRKCB | PRKACA | MAPK3 | MAPK1 | PAK1 | PAK4)
SYN1	SYN1	Signor	Yes	Invasion_Motility	(PAK1 | PAK3)
TSC	TSC1, TSC2	Forget et al. (2018)	Yes	PI3K_AKT_mTOR	!(AKT1 | AKT2 | MAPK3 | MAPK1 | RPS6KA1 | CDK1)
TTL	TTL	Signor	Yes	Cytoskeleton_Actin	!(STMN1)
WWTR1	WWTR1	Signor	Yes	Hippo_YAP	(YES1) & !(LATS1 | LATS2)
WWP1	WWP1	Signor	Yes	Hippo_YAP	(SPART)
YES1	YES1	Signor	Yes	Hippo_YAP	(EPHA2)
YAP1	YAP1	Signor	Yes	Hippo_YAP	(mTORC2 | YES1 | CDK1) & !(AKT1 | LATS1 | LATS2)
mTORC2	MLST8, MTOR, RICTOR, PRR5, MAPKAP1	Forget et al. (2018)	Some *minimum taken	PI3K_AKT_mTOR	(PI3K | AKT1 | AKT2 | RHEB) & !(TSC | DEPTOR)
mTORC1	MLST8, MTOR, RAPTOR, AKT1S1	Forget et al. (2018)	Some *minimum taken	PI3K_AKT_mTOR	(PI3K | AKT1 | AKT2 | RHEB | MAPK3 | RPS6KA1 | MAPK1) & !(TSC | DEPTOR)
FOXO	FOXO protein family	Signor	No	Apoptosis; PI3K_AKT_mTOR	(SIRT1) & !(CREB1 | CDK1)
Tubulin	Tubulin protein family	Signor	No	Cytoskeleton_Actin	(STMN1) & !(TTL)
Microtubule_polimerization	Microtubule_polimerization	Signor	No	Cytoskeleton_Actin	(Tubulin)
Neuron_migration	Neuron_migration	Signor	No	Invasion_Motility	(Microtubule_polimerization)
Actin_cytoskeleton_reorganization	Actin_cytoskeleton_reorganization	Signor	No	Cytoskeleton_Actin	(SYN1 | CTTN | ROCK1 | ROCK2 | ARHGEF6)
Cell_migration	Cell_migration	Signor	No	Invasion_Motility	(JUN | AMOTL2 | ARHGEF6 | Actin_cytoskeleton_reorganization | Neuron_migration | EPHA2) & !(MP)
F_actin_dynamics	F_actin_dynamics	Signor	No	Cytoskeleton_Actin	(PAK1 | CFL1 | CFL2) &!(LIMK1)
Protein_synthesis	Protein_synthesis	Signor	No	PI3K_AKT_mTOR	(EIF4E) & !(FUS)
Metastasis	Metastasis	Signor	No	Invasion_Motility	(CTNNB1 | NFE2L2 | SNAI1 | Cell_migration | F_actin_dynamics) & !(Apoptosis)
Proliferation	Proliferation	Signor	No	Proliferation_CellCycle	(JUN | MYC | CTNNB1 | ATF2 | NFE2L2 | YAP1 | AKT1 | WWTR1 | mTORC1 | Protein_synthesis) & !(Apoptosis)
Apoptosis	Apoptosis	Signor	No	Apoptosis	(BAD | FOXO | NR4A3) & !(JUN | NFE2L2 | YAP1 | WWTR1 | BCL2 | BCL2L1 | PRKCA)
