## Supplementary Dataset 6 for "Explainable Generative AI Uncovers a Molecular Continuum in Medulloblastoma with Implications for Rare Cancer Subtyping and Treatment Equity": pathway_group_means.csv

	Pathway	G3	G3-G4	G4	s_G3	s_G3-G4	s_G4
1	Apoptosis	0.246899901408451	0.235989697368421	0.240623466019417	0.2467495975	0.239013385	0.2450945325
2	Cytoskeleton_Actin	0.372106745633803	0.38463608	0.395198407378641	0.3701239806	0.3853250198	0.392690924
3	Hippo_YAP	0.285831421361502	0.298075333333333	0.249150401833873	0.284038358333333	0.276856363333333	0.2666364475
4	Invasion_Motility	0.599912177681473	0.636224493927126	0.647652067214339	0.601806844615385	0.613572543461538	0.656245020384615
5	PI3K_AKT_mTOR	0.458740880601793	0.479148911483254	0.493094011621065	0.458740407727273	0.4668942025	0.495587824772727
6	Proliferation_CellCycle	0.883787757042254	0.858522809210526	0.845803435679612	0.87530434375	0.8512899225	0.846270108125
7	RAS_MAPK	0.384467717429577	0.390147881578947	0.396026575040453	0.3794500271875	0.38443653125	0.394357905
8	RTK_Signalling	0.53199008028169	0.565700294736842	0.519556444012945	0.53314379	0.54996146	0.531805234
