## Supplementary Dataset 6 for "Explainable Generative AI Uncovers a Molecular Continuum in Medulloblastoma with Implications for Rare Cancer Subtyping and Treatment Equity": pathway_group_stats.csv

Pathway	Group	N	Mean	SD
Apoptosis	G3	142	0.246899901408451	0.0260292624485445
Apoptosis	G3-G4	19	0.235989697368421	0.0361973253961857
Apoptosis	G4	309	0.240623466019417	0.0298110914953773
Apoptosis	s_G3	200	0.2467495975	0.0218407986897952
Apoptosis	s_G3-G4	200	0.239013385	0.0293442225045345
Apoptosis	s_G4	200	0.2450945325	0.0320247885459413
Cytoskeleton_Actin	G3	142	0.372106745633803	0.0370623145212737
Cytoskeleton_Actin	G3-G4	19	0.38463608	0.0282252318496073
Cytoskeleton_Actin	G4	309	0.395198407378641	0.0355766214598844
Cytoskeleton_Actin	s_G3	200	0.3701239806	0.036002829592613
Cytoskeleton_Actin	s_G3-G4	200	0.3853250198	0.0413252645948032
Cytoskeleton_Actin	s_G4	200	0.392690924	0.0367800902781449
Hippo_YAP	G3	142	0.285831421361502	0.0992860785299434
Hippo_YAP	G3-G4	19	0.298075333333333	0.0740141344985813
Hippo_YAP	G4	309	0.249150401833873	0.0694719112437233
Hippo_YAP	s_G3	200	0.284038358333333	0.0931341368174103
Hippo_YAP	s_G3-G4	200	0.276856363333333	0.0969929740994412
Hippo_YAP	s_G4	200	0.2666364475	0.0766095533139414
Invasion_Motility	G3	142	0.599912177681473	0.0696084502624351
Invasion_Motility	G3-G4	19	0.636224493927126	0.0544299694421035
Invasion_Motility	G4	309	0.647652067214339	0.0552399247614031
Invasion_Motility	s_G3	200	0.601806844615385	0.0769358567465961
Invasion_Motility	s_G3-G4	200	0.613572543461538	0.071298342417212
Invasion_Motility	s_G4	200	0.656245020384615	0.061452787594161
PI3K_AKT_mTOR	G3	142	0.458740880601793	0.0466662648887952
PI3K_AKT_mTOR	G3-G4	19	0.479148911483254	0.04290300529297
PI3K_AKT_mTOR	G4	309	0.493094011621065	0.0330227576362579
PI3K_AKT_mTOR	s_G3	200	0.458740407727273	0.0525745269385826
PI3K_AKT_mTOR	s_G3-G4	200	0.4668942025	0.0584880090277674
PI3K_AKT_mTOR	s_G4	200	0.495587824772727	0.0338903062171678
Proliferation_CellCycle	G3	142	0.883787757042254	0.0447917235477375
Proliferation_CellCycle	G3-G4	19	0.858522809210526	0.0305392665425553
Proliferation_CellCycle	G4	309	0.845803435679612	0.0381965082249888
Proliferation_CellCycle	s_G3	200	0.87530434375	0.046522477806081
Proliferation_CellCycle	s_G3-G4	200	0.8512899225	0.0531875732611299
Proliferation_CellCycle	s_G4	200	0.846270108125	0.0419449200866297
RAS_MAPK	G3	142	0.384467717429577	0.0241152663197603
RAS_MAPK	G3-G4	19	0.390147881578947	0.0227543391630457
RAS_MAPK	G4	309	0.396026575040453	0.0356301620549908
RAS_MAPK	s_G3	200	0.3794500271875	0.0232620045376522
RAS_MAPK	s_G3-G4	200	0.38443653125	0.0230445961770991
RAS_MAPK	s_G4	200	0.394357905	0.0368532206532327
RTK_Signalling	G3	142	0.53199008028169	0.0419606821161187
RTK_Signalling	G3-G4	19	0.565700294736842	0.0283625033420589
RTK_Signalling	G4	309	0.519556444012945	0.0404793261237911
RTK_Signalling	s_G3	200	0.53314379	0.0455146283858786
RTK_Signalling	s_G3-G4	200	0.54996146	0.0473017026639692
RTK_Signalling	s_G4	200	0.531805234	0.0397657558590814
