## Supplementary Dataset 6 for "Explainable Generative AI Uncovers a Molecular Continuum in Medulloblastoma with Implications for Rare Cancer Subtyping and Treatment Equity": pathway_KruskalWallis.csv

Pathway	Kruskal_H	Kruskal_p	Significance
Hippo_YAP	136.736361548294	8.83515747611409e-28	***
RTK_Signalling	126.54269790233	1.28834280278764e-25	***
RAS_MAPK	112.203893222307	1.40159969664612e-22	***
Proliferation_CellCycle	80.5374440750634	6.47748519700771e-16	***
Invasion_Motility	72.4369344700083	3.18520661800006e-14	***
Cytoskeleton_Actin	33.5644945668417	2.90678079141735e-06	***
Apoptosis	30.1510462394098	1.37725028490095e-05	***
PI3K_AKT_mTOR	26.4661777662527	7.24504974752565e-05	***
