## Supplementary Dataset 6 for "Explainable Generative AI Uncovers a Molecular Continuum in Medulloblastoma with Implications for Rare Cancer Subtyping and Treatment Equity": pathway_pairwise.csv

Pathway	Group1	Group2	MeanDiff	Cohens_d	MW_p	MW_Significance
Apoptosis	G3	G3-G4	0.0109102040400297	0.398609836155694	0.01216568647629	*
Apoptosis	G3	G4	0.00627643538903322	0.218864642633554	0.00127988256397105	**
Apoptosis	G3	s_G3	0.000150303908450694	0.00635053637256444	0.998228788147085	ns
Apoptosis	G3	s_G3-G4	0.0078865164084507	0.281489082165247	0.000476540229450815	***
Apoptosis	G3	s_G4	0.00180536890845071	0.0608160492729357	0.0532385959037618	ns
Apoptosis	G3-G4	G4	-0.00463376865099643	-0.153441374826226	0.340375354703585	ns
Apoptosis	G3-G4	s_G3	-0.010759900131579	-0.460423878187541	0.00508102306098514	**
Apoptosis	G3-G4	s_G3-G4	-0.00302368763157895	-0.100882602189846	0.17016276529357	ns
Apoptosis	G3-G4	s_G4	-0.00910483513157895	-0.281088498120443	0.15427273812334	ns
Apoptosis	G4	s_G3	-0.00612613148058253	-0.227187753977591	0.00011095743144581	***
Apoptosis	G4	s_G3-G4	0.00161008101941748	0.0543419023368965	0.983753439999752	ns
Apoptosis	G4	s_G4	-0.00447106648058251	-0.145642013893911	0.225543942786791	ns
Apoptosis	s_G3	s_G3-G4	0.00773621250000001	0.299087644952186	1.56735130608197e-05	***
Apoptosis	s_G3	s_G4	0.00165506500000001	0.0603819683856605	0.0238627721031695	*
Apoptosis	s_G3-G4	s_G4	-0.00608114749999999	-0.197994218392756	0.234464442567985	ns
Proliferation_CellCycle	G3	G3-G4	0.0252649478317273	0.581957382042754	0.00808012483018942	**
Proliferation_CellCycle	G3	G4	0.0379843213626418	0.940583388316383	3.20965414824154e-18	***
Proliferation_CellCycle	G3	s_G3	0.00848341329225355	0.185176178460407	0.154927971449797	ns
Proliferation_CellCycle	G3	s_G3-G4	0.0324978345422535	0.651551971924316	3.40491907314389e-09	***
Proliferation_CellCycle	G3	s_G4	0.0375176489172535	0.869504541204863	1.28095254343225e-14	***
Proliferation_CellCycle	G3-G4	G4	0.0127193735309146	0.336365174470545	0.0859173778686935	ns
Proliferation_CellCycle	G3-G4	s_G3	-0.0167815345394737	-0.369546546319872	0.0363274168086932	*
Proliferation_CellCycle	G3-G4	s_G3-G4	0.00723288671052624	0.139934251693676	0.9501541850523	ns
Proliferation_CellCycle	G3-G4	s_G4	0.0122527010855262	0.297979069978575	0.170809791654824	ns
Proliferation_CellCycle	G4	s_G3	-0.0295009080703883	-0.708078399829186	1.67514303159018e-16	***
Proliferation_CellCycle	G4	s_G3-G4	-0.00548648682038833	-0.122783426257612	6.1084504493876e-05	***
Proliferation_CellCycle	G4	s_G4	-0.000466672445388339	-0.0117520175869024	0.27354625988561	ns
Proliferation_CellCycle	s_G3	s_G3-G4	0.02401442125	0.480612520431686	1.08664182656121e-06	***
Proliferation_CellCycle	s_G3	s_G4	0.029034235625	0.655505805282267	2.39888591598026e-12	***
Proliferation_CellCycle	s_G3-G4	s_G4	0.00501981437499999	0.104803798610401	0.00329644793032686	**
PI3K_AKT_mTOR	G3	G3-G4	-0.020408030881461	-0.441201238156325	0.0617651853274087	ns
PI3K_AKT_mTOR	G3	G4	-0.0343531310192725	-0.907832176697446	2.57813010019662e-14	***
PI3K_AKT_mTOR	G3	s_G3	4.72874519874544e-07	9.41816317229509e-06	0.613945063863288	ns
PI3K_AKT_mTOR	G3	s_G3-G4	-0.00815332189820744	-0.151264614300623	0.0189874855338846	*
PI3K_AKT_mTOR	G3	s_G4	-0.0368469441709347	-0.928348766860843	2.62493024224262e-14	***
PI3K_AKT_mTOR	G3-G4	G4	-0.0139451001378115	-0.414489233031084	0.121658962251705	ns
PI3K_AKT_mTOR	G3-G4	s_G3	0.0204085037559809	0.393675319662082	0.12170075483001	ns
PI3K_AKT_mTOR	G3-G4	s_G3-G4	0.0122547089832535	0.213658450732728	0.479822484732141	ns
PI3K_AKT_mTOR	G3-G4	s_G4	-0.0164389132894737	-0.473375804139374	0.0631199447028732	ns
PI3K_AKT_mTOR	G4	s_G3	0.0343536038937923	0.821821210631891	2.01420844677774e-14	***
PI3K_AKT_mTOR	G4	s_G3-G4	0.026199809121065	0.585089174244626	2.04746678490056e-08	***
PI3K_AKT_mTOR	G4	s_G4	-0.00249381315166225	-0.0747412285159197	0.30005574324552	ns
PI3K_AKT_mTOR	s_G3	s_G3-G4	-0.00815379477272732	-0.146624804830194	0.0561035023339164	ns
PI3K_AKT_mTOR	s_G3	s_G4	-0.0368474170454546	-0.833081422430324	2.34550917998119e-14	***
PI3K_AKT_mTOR	s_G3-G4	s_G4	-0.0286936222727273	-0.600303372745078	6.91531016431984e-09	***
RAS_MAPK	G3	G3-G4	-0.00568016414936989	-0.237018380288662	0.298296160736666	ns
RAS_MAPK	G3	G4	-0.0115588576108756	-0.356126658716971	0.00548079919985136	**
RAS_MAPK	G3	s_G3	0.00501769024207749	0.212437576349621	0.0503108870865327	ns
RAS_MAPK	G3	s_G3-G4	3.11861795774804e-05	0.00132738035042905	0.931452619261387	ns
RAS_MAPK	G3	s_G4	-0.00989018757042254	-0.307259302984699	0.0799684030540117	ns
RAS_MAPK	G3-G4	G4	-0.00587869346150571	-0.167757319841068	0.782034711699419	ns
RAS_MAPK	G3-G4	s_G3	0.0106978543914474	0.460710969702595	0.0436464232870944	*
RAS_MAPK	G3-G4	s_G3-G4	0.00571135032894737	0.248096737369843	0.251764312743185	ns
RAS_MAPK	G3-G4	s_G4	-0.00421002342105264	-0.117287262072031	0.917019685232603	ns
RAS_MAPK	G4	s_G3	0.0165765478529531	0.528545064931336	3.27473237753171e-07	***
RAS_MAPK	G4	s_G3-G4	0.0115900437904531	0.370294380776288	0.00114061649179971	**
RAS_MAPK	G4	s_G4	0.00166867004045307	0.0462041474107161	0.393971706261413	ns
RAS_MAPK	s_G3	s_G3-G4	-0.00498650406250001	-0.215366666012884	0.0432855781664976	*
RAS_MAPK	s_G3	s_G4	-0.0149078778125	-0.483767002109565	8.74684886510736e-05	***
RAS_MAPK	s_G3-G4	s_G4	-0.00992137375000002	-0.322809504105818	0.0310934148008733	*
RTK_Signalling	G3	G3-G4	-0.033710214455152	-0.829274631649177	0.000746809979395625	***
RTK_Signalling	G3	G4	0.0124336362687452	0.303627549065194	0.00949344989529495	**
RTK_Signalling	G3	s_G3	-0.00115370971830986	-0.0261757138856445	0.628838687235405	ns
RTK_Signalling	G3	s_G3-G4	-0.0179713797183099	-0.39791847897715	7.56088667602358e-05	***
RTK_Signalling	G3	s_G4	0.000184846281690132	0.00454275182317932	0.942046009864264	ns
RTK_Signalling	G3-G4	G4	0.0461438507238972	1.15630272705291	2.78710800090965e-06	***
RTK_Signalling	G3-G4	s_G3	0.0325565047368421	0.73416532322195	0.00223219548354387	**
RTK_Signalling	G3-G4	s_G3-G4	0.0157388347368421	0.341939933896374	0.315378870458362	ns
RTK_Signalling	G3-G4	s_G4	0.0338950607368421	0.870285510646505	0.000209547215477259	***
RTK_Signalling	G4	s_G3	-0.013587345987055	-0.319500437043444	0.000277685076147624	***
RTK_Signalling	G4	s_G3-G4	-0.030405015987055	-0.702429061692128	1.04089722770942e-13	***
RTK_Signalling	G4	s_G4	-0.012248789987055	-0.304690535492213	0.00128186904899871	**
RTK_Signalling	s_G3	s_G3-G4	-0.01681767	-0.362318859663189	0.000116316500425548	***
RTK_Signalling	s_G3	s_G4	0.00133855599999999	0.0313207999242341	0.497423494128095	ns
RTK_Signalling	s_G3-G4	s_G4	0.018156226	0.415507656313321	3.86760051001005e-06	***
Hippo_YAP	G3	G3-G4	-0.012243911971831	-0.126542900763694	0.58760077052053	ns
Hippo_YAP	G3	G4	0.0366810195276296	0.458285221904026	0.000284436355527646	***
Hippo_YAP	G3	s_G3	0.00179306302816901	0.0187297591245846	0.721216609143351	ns
Hippo_YAP	G3	s_G3-G4	0.008975058028169	0.0916285501342296	0.19542375219805	ns
Hippo_YAP	G3	s_G4	0.0191949738615024	0.221303012568643	0.0784504340154043	ns
Hippo_YAP	G3-G4	G4	0.0489249314994606	0.701629601490555	0.00508531156075522	**
Hippo_YAP	G3-G4	s_G3	0.014036975	0.15307513847706	0.360209851925888	ns
Hippo_YAP	G3-G4	s_G3-G4	0.02121897	0.222659436594009	0.112838935970163	ns
Hippo_YAP	G3-G4	s_G4	0.0314388858333334	0.411516567284686	0.0771583468576648	ns
Hippo_YAP	G4	s_G3	-0.0348879564994606	-0.438277192283523	6.48610655232614e-05	***
Hippo_YAP	G4	s_G3-G4	-0.0277059614994606	-0.340404925334113	0.00480908643185702	**
Hippo_YAP	G4	s_G4	-0.0174860456661273	-0.241661952099498	0.0182515220987536	*
Hippo_YAP	s_G3	s_G3-G4	0.007181995	0.0755338486743699	0.244161382382027	ns
Hippo_YAP	s_G3	s_G4	0.0174019108333334	0.204072773867037	0.101288650803941	ns
Hippo_YAP	s_G3-G4	s_G4	0.0102199158333334	0.116935964139997	0.677698318437115	ns
Cytoskeleton_Actin	G3	G3-G4	-0.0125293343661972	-0.346397177933857	0.136036523427867	ns
Cytoskeleton_Actin	G3	G4	-0.023091661744838	-0.640549474099981	9.79199362013022e-10	***
Cytoskeleton_Actin	G3	s_G3	0.00198276503380279	0.0544029021930501	0.656669921903321	ns
Cytoskeleton_Actin	G3	s_G3-G4	-0.0132182741661972	-0.33368434057379	0.0130946558785913	*
Cytoskeleton_Actin	G3	s_G4	-0.0205841783661972	-0.55787623658007	1.17561857706377e-06	***
Cytoskeleton_Actin	G3-G4	G4	-0.0105623273786408	-0.299974314704011	0.212671083025297	ns
Cytoskeleton_Actin	G3-G4	s_G3	0.0145120994	0.409683675266442	0.0604784904596498	ns
Cytoskeleton_Actin	G3-G4	s_G3-G4	-0.00068893980000001	-0.0170527499343218	0.692166511855568	ns
Cytoskeleton_Actin	G3-G4	s_G4	-0.00805484400000001	-0.222832310631136	0.414237257563937	ns
Cytoskeleton_Actin	G4	s_G3	0.0250744267786407	0.701490171978538	9.98055378401584e-14	***
Cytoskeleton_Actin	G4	s_G3-G4	0.00987338757864076	0.260257541285526	0.000140419828279654	***
Cytoskeleton_Actin	G4	s_G4	0.00250748337864076	0.0695484212113313	0.27734900038588	ns
Cytoskeleton_Actin	s_G3	s_G3-G4	-0.0152010392	-0.392228971611188	0.00115392651143385	**
Cytoskeleton_Actin	s_G3	s_G4	-0.0225669434	-0.620081105070164	3.28553704205687e-09	***
Cytoskeleton_Actin	s_G3-G4	s_G4	-0.0073659042	-0.188296021840123	0.00876168548683883	**
Invasion_Motility	G3	G3-G4	-0.0363123162456521	-0.533531856802374	0.0195791239952206	*
Invasion_Motility	G3	G4	-0.0477398895328657	-0.794035882116408	2.44321509534346e-12	***
Invasion_Motility	G3	s_G3	-0.00189466693391116	-0.0256087071429389	0.829084546169071	ns
Invasion_Motility	G3	s_G3-G4	-0.013660365780065	-0.193482904424819	0.0797773613950393	ns
Invasion_Motility	G3	s_G4	-0.056332842703142	-0.867201099733555	4.08693428452366e-13	***
Invasion_Motility	G3-G4	G4	-0.0114275732872136	-0.207038083373316	0.39813297502643	ns
Invasion_Motility	G3-G4	s_G3	0.034417649311741	0.456920770418584	0.0469045978594676	*
Invasion_Motility	G3-G4	s_G3-G4	0.0226519504655871	0.323350866976702	0.1867169746414	ns
Invasion_Motility	G3-G4	s_G4	-0.0200205264574899	-0.328738559584802	0.14623560880047	ns
Invasion_Motility	G4	s_G3	0.0458452225989545	0.709349827484018	3.34670300759978e-12	***
Invasion_Motility	G4	s_G3-G4	0.0340795237528007	0.549311101404665	2.91097994292188e-07	***
Invasion_Motility	G4	s_G4	-0.00859295317027631	-0.148774510814338	0.0554957265071804	ns
Invasion_Motility	s_G3	s_G3-G4	-0.0117656988461539	-0.158630051261813	0.128041520331149	ns
Invasion_Motility	s_G3	s_G4	-0.0544381757692308	-0.781865161760557	3.49632143001087e-13	***
Invasion_Motility	s_G3-G4	s_G4	-0.042672476923077	-0.641133501634092	2.97286640040654e-09	***
